# SAMP-Score: A morphology-based machine learning classification method for screening pro-senescence compounds in p16 positive cancer cells

**DOI:** 10.1101/2025.06.09.658585

**Authors:** Ryan Wallis, Bethany K. Hughes, Madeleine Moore, Emily A. O’Sullivan, Luke C. McIlvenna, Luke Gammon, Anthony Hope, Fiona Bellany, Claire Mackenzie, Charlotte Green, David Gray, Cleo L. Bishop

## Abstract

**Background:** Senescence identification is rendered challenging due to a lack of universally available biomarkers. This represents a bottleneck in efforts to develop pro-senescence therapeutics – agents designed to induce the arrest of cellular proliferation associated with a senescence response in cancer cells for therapeutic gain. This is particularly true in contexts such as basal-like breast cancer (BLBC), which often express high levels of widely reported senescence hallmarks, which has led to the designation of these subtypes as senescence marker positive (Sen-Mark+). Unfortunately, these are often cancers with the most limited treatment options, where novel pro-senescence compounds would be of potential clinical utility.

**Results:** To address these challenges, we have developed SAMP-Score, a machine learning classification tool for identifying senescence induction in Sen-Mark+ cancers. This technique builds upon our previous observation that senescent cells develop distinct senescence-associated morphological profiles (SAMPs), which can be assessed readily in traditionally challenging contexts for senescence identification, including high-throughput screens.

**Conclusions:** Through application of SAMP-Score, we have identified QM5928, a novel pro-senescence compound, that is able to induce senescence in a variety of Sen-Mark+ cancers and has potential utility as a tool molecule to explore the mechanisms and pathways through which senescence induction occurs in these cells.
