## Supplementary material for "SAMP-Score: A morphology-based machine learning classification method for screening pro-senescence compounds in p16 positive cancer cells": Phenocopying Cluster Lists

### Sheet: Sheet1
NM_005260
NM_001950
NM_024298
NM_006420
NM_181337
NM_024754
NM_006573
NM_013993
NM_006231
NM_001007156
NM_014639
NM_021975
NM_016652
NM_025078
NM_032014
NM_002695
NM_022096
NM_018140
NM_005764
NM_182791
NM_022896
NM_020943
NM_020440
NM_006938
NM_003091
NM_031417
NM_003913
NM_005034
NM_052853
NM_183356
NM_030809
NM_001907
NM_033528
NM_138998
NM_001031732
NM_173496
NM_015557
NM_032019
NM_002791
NM_001005918
NM_016218
NM_173589
NM_007126
NM_018365
NM_175736
NM_021009
NM_173703
NM_016186
NM_172219
NM_002696
NM_030752
NM_022551
313
NM_002794
NM_014246
NM_000999
NM_033022
NM_000969
NM_000989
NM_000996
NM_053275
NM_007104
NM_000998
NM_001030001
NM_002796
NM_001031
NM_000988
NM_001007073
NM_001010
NM_003973
NM_001024
NM_001024662
NM_003333
NM_001017
NM_015414
NM_000993
NM_001004
